# Arbuscular mycorrhizal symbiosis increases drought resistance in the xerophytic argan tree (*Sideroxylon spinosum*)

**DOI:** 10.64898/2026.06.20.733516

**Authors:** Abdellatif Essahibi, Laurent Falquet, Aurélie Esseiva, Ahmed Qaddoury, Ivan Mateus, Didier Reinhardt

## Abstract

The xerophyte argan (*Sideroxylon spinosum*) has great ecological and socioeconomic importance for Morocco. However, it is endangered due to climate change and human overexploitation. We assess drought resistance traits of argan and test the potential of arbuscular mycorrhizal (AM) symbiosis to promote its growth and mitigate the consequences of drought. We compare ten endemic Moroccan mycorrhizal inocula with the model AM fungus *Rhizophagus irregularis* and with the drought-adapted isolate *Diversispora omaniana*. We integrated physiological phenotyping and RNA sequencing to investigate the stress resistance mechanisms of argan against drought. We show that AM symbiosis significantly mitigates drought effects on plant growth, mainly by improving water relations and photosynthetic efficiency, resulting in increased growth rates. Taken together, physiological and transcriptomic analyses show that stress markers were moderatly induced during severe drought stress irrespective of mycorrhizal status, suggesting that argan adopts a drought-coping strategy that involves both, stress avoidance and stress tolerance. Argan is highly AM-responsive, both at the phenotypic and transcriptomic level, suggesting that AM has great potential to promote argan growth under drought stress.
