## Supplementary material for "Arbuscular mycorrhizal symbiosis increases drought resistance in the xerophytic argan tree (*Sideroxylon spinosum*)": Table S1

### Sheet: RAW Growth and Physiology
	Treatment	Inoculum	Shoot height (cm)	Shoot dry weight (g)	Root dry weight (g)	Leaf area (cm2 )	Number of lateral branches (SN)	Stomatal conductance (mmol m-2 s-1)	Phi2	PhiNPQ	Water uptake (ml)	RWC (%)
80 FC	well-watered	NM	14.2	1.89	1.96	0.34	1	12.6	0.57	0.208	381.667	89.39
	well-watered		13.5	2.23	1.37	0.28	1	10.1	0.68	0.289	336.667	90.65
	well-watered		14.7	2.18	1.7	0.29	1	13.8	0.53	0.361	496.667	94.64
	well-watered		17.7	2.33	1.84	0.45	2	13.2	0.51	0.331	306.667	88.35
	well-watered		17.2	2.11	1.01	0.24	1	13.3	0.6	0.201	381.667	93.75
	well-watered	S1	20.3	5.73	2.48	0.87	1	15	0.64	0.175	751.667	90.85
	well-watered		13.7	4.9	3.33	0.89	1	19	0.59	0.187	681.667	87.16
	well-watered		12.2	3.18	2.12	0.89	1	22.5	0.66	0.146	626.667	90.28
	well-watered		16.9	5.05	3.29	0.92	2	21	0.6	0.183	711.667	96.83
	well-watered		16	5.31	2.66	0.92	6	21	0.64	0.167	726.667	91.55
	well-watered	S2	24.7	6.18	2.67	0.99	2	27.7	0.65	0.159	791.667	98.22
	well-watered		13.2	6.84	4.34	1.12	1	18.9	0.68	0.117	766.667	89.52
	well-watered		13.1	4.48	2.34	1.09	4	22.9	0.66	0.161	481.667	93.79
	well-watered		23.7	3.97	2.34	1.02	4	25.2	0.62	0.178	481.667	91.6
	well-watered		17.9	4.6	3.01	1.04	1	21.2	0.61	0.171	526.667	72.9
	well-watered	S3	33	4.7	2.09	0.62	1	42.4	0.64	0.155	781.667	82.14
	well-watered		32.9	5.39	5.74	0.87	2	32.7	0.59	0.19	741.667	94.09
	well-watered		20.4	6.63	4.25	0.96	1	29	0.64	0.187	436.667	95.95
	well-watered		19	3.78	3.2	0.82	5	41	0.65	0.126	311.667	92.02
	well-watered		19.3	4.1	3.73	1.31	3	35	0.68	0.139	441.667	87.1
	well-watered	S4	34.5	6.04	2.2	0.96	2	27.7	0.7	0.146	521.667	95.17
	well-watered		24.1	4.54	3.8	0.83	1	25.9	0.72	0.151	521.667	92.24
	well-watered		19.9	7.1	5.18	1.33	1	29.4	0.68	0.126	541.667	92.36
	well-watered		21.7	4.31	3.44	1.42	2	34.4	0.68	0.171	436.667	89.29
	well-watered		24.8	6.04	3.36	1.17	4	28.1	0.68	0.174	461.667	87.93
	well-watered	S5	22.2	5	2.04	0.61	1	29.2	0.59	0.191	241.667	93.95
	well-watered		36	5.61	3.18	0.79	3	43.2	0.61	0.183	421.667	92.2
	well-watered		33.9	6.01	3.92	1.07	1	26.7	0.66	0.143	556.667	94.58
	well-watered		30.2	4.17	2.23	0.77	1	23.9	0.6	0.189	271.667	89.17
	well-watered		22.2	4.2	2.6	1.03	1	30.2	0.62	0.148	466.667	92.62
	well-watered	S6	24.3	6.87	3.15	0.87	4	40.7	0.67	0.166	606.667	92.89
	well-watered		35.2	6.86	4.53	0.72	2	40.9	0.62	0.198	731.667	87.8
	well-watered		31.3	6.32	4.73	1.58	2	41.7	0.54	0.225	756.667	91.84
	well-watered		35.6	7.07	4.13	1.32	1	45	0.58	0.186	656.667	85.22
	well-watered		23.5	7.07	4.13	1.95	4	31.2	0.61	0.217	626.667	92.47
	well-watered	S7	22.6	4.53	3.85	0.68	1	38.3	0.63	0.156	546.667	88.11
	well-watered		31.8	6.53	6.07	0.91	2	30.4	0.69	0.132	446.667	89.73
	well-watered		19.1	6.44	6.05	0.77	1	23.8	0.61	0.171	491.667	92.99
	well-watered		34.8	3.29	3.53	1.18	4	42.4	0.6	0.162	506.667	92.86
	well-watered		24.4	5.12	6.89	1.11	1	32	0.59	0.195	486.667	100
	well-watered	S8	29.9	10.48	4.56	1.37	13	25.7	0.6	0.189	1246.67	86.03
	well-watered		27.8	8.09	6.34	1.47	4	25.3	0.71	0.127	1321.67	91.19
	well-watered		27.5	9.11	7.07	1.58	9	21	0.55	0.238	1231.67	93.69
	well-watered		31.9	7.3	4.49	1.76	8	28	0.65	0.185	1076.67	95.38
	well-watered		36.1	7.86	5.1	1.89	2	27.6	0.65	0.168	1091.67	93.18
	well-watered	S9	43.3	6.59	4.02	1.28	8	35.5	0.6	0.144	701.667	90.35
	well-watered		30.2	4.61	3.95	1.08	2	26.6	0.71	0.184	671.667	91.18
	well-watered		21.1	5.08	3.34	1.24	3	25.8	0.66	0.197	581.667	90.15
	well-watered		23.3	7.51	5.09	1.67	1	23.3	0.61	0.146	651.667	95.36
	well-watered		24.6	4.83	3.99	0.95	5	22.7	0.68	0.17	576.667	92.09
	well-watered	S10	36.5	6.15	3.64	0.87	1	34.5	0.57	0.217	806.667	92.92
	well-watered		35.1	5.34	5.72	0.92	1	27.5	0.6	0.227	586.667	88.32
	well-watered		30	6.93	5.64	1.22	1	21.9	0.61	0.191	511.667	91.45
	well-watered		30.2	6.67	9.21	1.14	1	23.5	0.62	0.219	591.667	95.1
	well-watered		36.4	4.7	5.2	0.94	2	27.7	0.58	0.205	556.667	95.98
	well-watered	RI	31.9	5.08	2.75	0.96	3	33.3	0.62	0.183	1046.67	89.16
	well-watered		23.6	4.9	3.8	1.23	5	20.7	0.6	0.159	1041.67	88.11
	well-watered		30.8	5.42	3.6	0.94	4	29	0.66	0.177	516.667	92.2
	well-watered		29.2	6.18	3.5	0.96	2	20.1	0.62	0.183	581.667	96.21
	well-watered		25.1	6.15	4.12	1.52	1	25.3	0.61	0.171	646.667	91.39
	well-watered	DO	28.7	6.66	2.14	0.86	3	19.5	0.59	0.242	421.667	89.73
	well-watered		30.4	5.26	5.23	0.94	1	23	0.6	0.263	556.667	95.29
	well-watered		20.8	5.85	5.64	0.92	5	15.1	0.53	0.221	291.667	88.6
	well-watered		21.2	5.32	6.21	0.9	1	16.5	0.55	0.246	476.667	91.2
	well-watered		19.4	3.8	3.83	0.89	5	22.5	0.61	0.187	351.667	96.06
20 FC	drought	NM	11.8	1.62	1.95	0.24	1	5.2	0.33	0.557	75	78.26
	drought		10.8	1.51	1.77	0.22	1	9.2	0.4	0.541	35	85.12
	drought		11.9	1.29	1.2	0.15	1	5.4	0.34	0.531	30	80.88
	drought		10.1	1.52	1.5	0.17	3	7.2	0.34	0.53	65	81.32
	drought		11.2	1.47	1.61	0.17	1	5.6	0.33	0.618	35	86.11
	drought	S1	16.6	3.2	1.51	0.6	2	6.5	0.63	0.18	45	93.7
	drought		14.3	2.45	2.45	0.62	1	7.3	0.68	0.146	45	91.72
	drought		10.2	1.98	2.22	0.83	1	9.1	0.44	0.331	55	91.79
	drought		12.6	2.85	1.47	0.65	1	11.2	0.56	0.292	45	82.86
	drought		12	1.69	1.3	0.65	1	10.1	0.68	0.157	95	87.5
	drought	S2	21.6	3.9	1.8	0.77	1	7.3	0.57	0.221	115	89.77
	drought		14.2	2.27	1.5	0.83	1	9.7	0.49	0.277	95	93.78
	drought		14	2.32	2.7	0.63	2	9	0.51	0.254	110	80.25
	drought		16.1	2.49	2.21	0.77	3	9.1	0.57	0.217	110	91.43
	drought		16.7	3.18	2.16	0.79	1	10.3	0.63	0.172	60	92.92
	drought	S3	17	2.7	2.13	0.3	1	8.9	0.52	0.291	115	95.24
	drought		14.3	3.24	2.34	0.46	1	15.8	0.58	0.237	95	86.75
	drought		17.3	2.49	2.79	0.56	1	12.8	0.6	0.185	110	89.55
	drought		14.6	2.03	1.32	0.71	1	11.5	0.56	0.204	125	91.41
	drought		14	2.79	2.32	0.58	2	12.3	0.52	0.267	55	91.3
	drought	S4	12	2.41	2.44	0.47	1	11.7	0.53	0.139	75	83.81
	drought		11.9	2.32	3.07	0.54	1	11.1	0.69	0.265	70	90.98
	drought		13.2	1.74	1.69	0.6	1	12.3	0.68	0.145	85	91.97
	drought		11.8	2.15	2.04	0.63	3	9	0.55	0.195	85	82.05
	drought		11.8	1.84	1.98	0.93	2	10.1	0.69	0.255	35	92.81
	drought	S5	16.5	3.09	1.69	0.35	1	18.7	0.68	0.144	95	93.75
	drought		17.1	3.15	2.14	0.38	2	13.7	0.53	0.225	105	93.52
	drought		21.9	2.3	2.43	0.31	1	16.5	0.62	0.179	90	91.33
	drought		14.5	3.02	2.41	0.45	1	19.7	0.66	0.139	80	97.22
	drought		19.6	3.14	1.93	0.48	2	13.2	0.51	0.253	45	91.74
	drought	S6	18.2	4.5	1.69	0.67	3	15.6	0.66	0.284	105	87.18
	drought		20.6	3.43	1.81	0.94	2	12.6	0.61	0.187	105	92.61
	drought		20.4	3.18	2.05	0.74	2	10.3	0.61	0.206	125	89.62
	drought		14.4	2.92	2.38	0.84	1	15	0.54	0.252	120	90.07
	drought		13.2	3.12	2.14	1.08	1	14.2	0.58	0.21	95	89.8
	drought	S7	22.5	3.46	2.09	0.62	1	15	0.64	0.162	90	82.14
	drought		15.5	2.52	1.92	0.78	4	20.1	0.58	0.202	80	90.8
	drought		15	2.24	3.53	0.65	1	19.7	0.63	0.142	95	92.14
	drought		16.8	2.98	3.19	0.96	1	22.5	0.7	0.239	95	84.93
	drought		16.1	2.89	2.42	0.74	1	22.3	0.57	0.2	70	85.25
	drought	S8	22.3	4.32	2.72	0.43	2	15.5	0.57	0.19	245	87.68
	drought		15.9	3.85	2.37	0.41	6	18.7	0.59	0.192	195	82.87
	drought		15.9	3.36	3.36	0.68	7	20	0.58	0.187	150	92.86
	drought		20.4	2.97	2.4	0.79	2	16	0.59	0.201	195	86
	drought		18.7	3.07	2.9	0.54	6	14.4	0.63	0.201	170	87.5
	drought	S9	22	4.13	2.06	0.99	1	21.5	0.6	0.209	100	93.21
	drought		22.6	3.4	1.93	0.64	4	25	0.52	0.247	115	82.09
	drought		15.2	2.17	2.19	0.66	1	21	0.61	0.206	115	84.62
	drought		18.7	2.78	2.6	0.71	1	28	0.54	0.215	105	86.96
	drought		18.9	2.67	1.76	0.76	1	18	0.65	0.183	100	79.37
	drought	S10	15.3	3.07	1.88	0.45	1	12.7	0.59	0.197	90	86.52
	drought		16.9	2.99	2.1	0.58	1	16.6	0.5	0.273	90	94.12
	drought		13.6	3.01	2.09	0.59	1	9.8	0.53	0.25	95	86.9
	drought		17.3	2.16	2.78	0.77	1	11	0.52	0.281	115	80.24
	drought		14.2	2.6	2.26	0.63	3	13.28	0.51	0.268	105	87.05
	drought	RI	15.6	2.33	2.31	0.36	1	12.9	0.57	0.21	95	87.69
	drought		13.5	1.98	1.85	0.41	3	9.8	0.52	0.302	80	87.29
	drought		14.7	2.14	2.99	0.39	1	8.5	0.53	0.269	65	88.3
	drought		13	3.1	1.46	0.51	1	12.8	0.57	0.239	50	81.03
	drought		14	2.49	1.81	0.89	1	7.8	0.54	0.283	65	91.55
	drought	DO	15	2.86	1.05	0.58	6	10.2	0.52	0.252	80	88.28
	drought		14.8	2.49	1.84	0.65	5	8.3	0.5	0.269	75	88.06
	drought		16.2	3.24	1.72	0.52	2	6.2	0.55	0.235	80	85.34
	drought		14	1.62	2.34	0.45	3	9.3	0.47	0.342	95	88.89
	drought		16.1	2.41	2.52	0.69	1	7.6	0.5	0.287	85	87.92

### Sheet: RAWColonization
WaterStatus	Mycorrhiza	I	F
well-watered	NM	0	0
		0	0
		0	0
	S1	83	90
		69.5	100
		79.5	100
	S2	67.1	80
		62.2	90
		71.2	100
	S3	65	90
		58	70
		63.4	80
	S4	13.5	40
		7.8	40
		20	60
	S5	36.5	60
		62	80
		51	80
	s6	29.1	50
		39.5	70
		30.4	70
	s7	52.5	100
		92.5	80
		63	80
	S8	68.6	90
		55.6	90
		60	100
	S9	38.6	90
		33.3	70
		46.2	90
	S10	65.1	100
		64	100
		72	70
	RI	4.8	70
		4.3	60
		10.3	70
	DO	41.6	70
		63	100
		52.1	90
drought	NM	0	0
		0	0
		0	0
	S1	28.6	50
		22.2	40
		35.6	60
	S2	78	90
		78	80
		50.4	60
	S3	48.2	80
		52.1	70
		46.4	70
	S4	10	20
		1.4	40
		8.3	50
	S5	7.6	30
		4.3	60
		19	50
	s6	49	100
		69.5	80
		50	80
	s7	81	80
		81	90
		67.5	70
	S8	38.5	100
		81	70
		40.9	70
	S9	46.1	80
		52.6	80
		60	70
	S10	7.8	50
		14.2	40
		18.3	30
	RI	3.7	40
		17.2	40
		10.6	30
	DO	52.5	70
		37.6	90
		30.2	60

### Sheet: RAWBiochemical
WaterStatus	Mycorrhiza	MDA (nmol/g FW)	H2O2 (nmol/g FW)	SST (mg/g FW)	Proline (mg/g FW)	Total Chlo (mg/g FW)	CAT(umol/min/g FW	POD (umol/min/g FW
well-watered	NM	91.332	216.89	34.5372	5.84888	0.419932	55.0459	5.41353
		82.302	219.35	39.5654	5.15012	0.421787	64.2202	4.21053
		112.101	178.76	41.3431	5.97828	0.569096	73.3945	8.42105
		107.586	196.8	36.2133	5.22776	0.364064	50.4587	6.61654
		90.816	114.8	43.3239	5.46068	0.447472	64.2202	5.41353
	S3	86.688	191.47	63.4875	3.6232	0.37443	50.4587	3.41053
		78.045	160.72	60.7956	3.98552	0.512585	128.44	2.40602
		65.532	189.83	48.4029	2.8468	0.548171	50.4587	3.0106
		97.524	177.94	56.6308	4.63252	0.393788	73.3945	6.02135
		88.881	168.51	66.5857	4.1408	0.426108	50.4587	3.60902
	S8	91.074	236.98	37.6862	5.66772	0.605805	68.8073	1.20301
		90.3	249.28	55.4627	4.32196	0.817644	110.092	4.21053
		94.557	249.28	39.9717	4.29608	0.659798	55.0459	4.21053
		102.426	136.12	43.6286	5.02072	0.880198	82.5688	1.80451
		92.88	184.09	41.597	6.05592	0.659798	96.3303	4.21053
	S10	48.117	182.45	51.2979	4.60664	0.385226	73.3945	9.62406
		59.985	154.16	49.9774	5.61596	0.425827	36.6972	11.4286
		47.343	157.44	49.3171	5.90064	0.531126	64.2202	3.00752
		81.915	136.94	45.1523	6.00416	0.46696	77.9817	18.0451
		59.34	114.39	43.6286	5.92652	0.425827	64.2202	3.00752
	RI	89.655	252.97	60.7956	5.22776	0.443205	96.3303	4.81203
		83.592	241.08	66.6365	4.58076	0.482099	32.1101	4.21053
		105.393	264.45	51.2471	4.86544	0.29297	55.0459	2.40602
		98.556	230.01	50.3329	4.06316	0.422267	22.9358	5.41353
		92.106	223.86	59.5767	5.53832	0.45852	45.8716	4.21053
drought	NM	107.844	273.47	51.4503	6.78056	0.160752	82.5688	7.21805
		105.006	384.99	60.2877	5.38304	0.21171	91.7431	12.0301
		126.291	302.17	47.1331	6.67704	0.298479	55.0459	10.2256
		133.128	293.15	55.869	5.64184	0.321554	100.917	9.02256
		117.648	336.2	45.3047	5.90064	0.344096	68.8073	10.8271
	S3	99.072	270.19	70.2426	5.35716	0.432374	73.3945	7.81955
		70.047	295.2	71.4107	6.83232	0.336124	128.44	12.6316
		81.399	302.17	74.5089	5.87476	0.390408	155.963	12.6316
		92.106	328	89.8983	5.64184	0.374288	165.138	9.02256
		83.85	311.6	80.7053	5.6936	0.415092	123.853	10.8271
	S8	101.523	272.24	38.9559	7.73812	0.576759	96.3303	15.0376
		98.685	339.07	42.6128	9.08388	0.454372	119.266	13.0216
		96.105	287.82	53.1263	8.22984	0.704754	96.3303	7.21805
		111.069	323.08	54.3453	7.117	0.462002	110.092	16.8421
		101.394	305.86	40.4796	8.2816	0.497159	105.505	12.0301
	S10	97.137	321.85	70.6489	7.16876	0.46518	87.156	7.21805
		85.785	307.09	62.2178	7.01348	0.382048	133.028	7.82105
		71.208	262.4	63.0304	9.9638	0.393956	123.853	7.82451
		75.594	273.06	60.2877	7.5052	0.31297	211.009	9.02256
		66.306	343.17	60.4401	8.6698	0.382048	91.7431	4.81203
	RI	94.944	300.12	71.5631	8.22984	0.365688	64.2202	16.8421
		114.423	323.9	73.2392	7.73812	0.391236	100.917	9.62406
		100.878	351.78	90.8633	6.88408	0.319564	73.3945	10.8271
		94.428	310.37	84.0575	7.03936	0.231566	110.092	12.0301
		98.556	296.02	73.6455	6.36648	0.34202	64.2202	13.2331

### Sheet: Growth
WaterStatus	Mycorrhiza	Shoot_height	Shoot_dryweight	Root_dryweight	Leaf_area	SN	Stomatal_conductance	Phi2	PhiNPQ	Water_uptake	RWC
WellWatered	NM	14.2	1.89	1.96	0.34	1	12.6	0.57	0.208	381.667	89.39
WellWatered	NM	13.5	2.23	1.37	0.28	1	10.1	0.68	0.289	336.667	90.65
WellWatered	NM	14.7	2.18	1.7	0.29	1	13.8	0.53	0.361	496.667	94.64
WellWatered	NM	17.7	2.33	1.84	0.45	2	13.2	0.51	0.331	306.667	88.35
WellWatered	NM	17.2	2.11	1.01	0.24	1	13.3	0.6	0.201	381.667	93.75
WellWatered	S1	20.3	5.73	2.48	0.87	1	15	0.64	0.175	751.667	90.85
WellWatered	S1	13.7	4.9	3.33	0.89	1	19	0.59	0.187	681.667	87.16
WellWatered	S1	12.2	3.18	2.12	0.89	1	22.5	0.66	0.146	626.667	90.28
WellWatered	S1	16.9	5.05	3.29	0.92	2	21	0.6	0.183	711.667	96.83
WellWatered	S1	16	5.31	2.66	0.92	6	21	0.64	0.167	726.667	91.55
WellWatered	S2	24.7	6.18	2.67	0.99	2	27.7	0.65	0.159	791.667	98.22
WellWatered	S2	13.2	6.84	4.34	1.12	1	18.9	0.68	0.117	766.667	89.52
WellWatered	S2	13.1	4.48	2.34	1.09	4	22.9	0.66	0.161	481.667	93.79
WellWatered	S2	23.7	3.97	2.34	1.02	4	25.2	0.62	0.178	481.667	91.6
WellWatered	S2	17.9	4.6	3.01	1.04	1	21.2	0.61	0.171	526.667	72.9
WellWatered	S3	33	4.7	2.09	0.62	1	42.4	0.64	0.155	781.667	82.14
WellWatered	S3	32.9	5.39	5.74	0.87	2	32.7	0.59	0.19	741.667	94.09
WellWatered	S3	20.4	6.63	4.25	0.96	1	29	0.64	0.187	436.667	95.95
WellWatered	S3	19	3.78	3.2	0.82	5	41	0.65	0.126	311.667	92.02
WellWatered	S3	19.3	4.1	3.73	1.31	3	35	0.68	0.139	441.667	87.1
WellWatered	S4	34.5	6.04	2.2	0.96	2	27.7	0.7	0.146	521.667	95.17
WellWatered	S4	24.1	4.54	3.8	0.83	1	25.9	0.72	0.151	521.667	92.24
WellWatered	S4	19.9	7.1	5.18	1.33	1	29.4	0.68	0.126	541.667	92.36
WellWatered	S4	21.7	4.31	3.44	1.42	2	34.4	0.68	0.171	436.667	89.29
WellWatered	S4	24.8	6.04	3.36	1.17	4	28.1	0.68	0.174	461.667	87.93
WellWatered	S5	22.2	5	2.04	0.61	1	29.2	0.59	0.191	241.667	93.95
WellWatered	S5	36	5.61	3.18	0.79	3	43.2	0.61	0.183	421.667	92.2
WellWatered	S5	33.9	6.01	3.92	1.07	1	26.7	0.66	0.143	556.667	94.58
WellWatered	S5	30.2	4.17	2.23	0.77	1	23.9	0.6	0.189	271.667	89.17
WellWatered	S5	22.2	4.2	2.6	1.03	1	30.2	0.62	0.148	466.667	92.62
WellWatered	S6	24.3	6.87	3.15	0.87	4	40.7	0.67	0.166	606.667	92.89
WellWatered	S6	35.2	6.86	4.53	0.72	2	40.9	0.62	0.198	731.667	87.8
WellWatered	S6	31.3	6.32	4.73	1.58	2	41.7	0.54	0.225	756.667	91.84
WellWatered	S6	35.6	7.07	4.13	1.32	1	45	0.58	0.186	656.667	85.22
WellWatered	S6	23.5	7.07	4.13	1.95	4	31.2	0.61	0.217	626.667	92.47
WellWatered	S7	22.6	4.53	3.85	0.68	1	38.3	0.63	0.156	546.667	88.11
WellWatered	S7	31.8	6.53	6.07	0.91	2	30.4	0.69	0.132	446.667	89.73
WellWatered	S7	19.1	6.44	6.05	0.77	1	23.8	0.61	0.171	491.667	92.99
WellWatered	S7	34.8	3.29	3.53	1.18	4	42.4	0.6	0.162	506.667	92.86
WellWatered	S7	24.4	5.12	6.89	1.11	1	32	0.59	0.195	486.667	100
WellWatered	S8	29.9	10.48	4.56	1.37	13	25.7	0.6	0.189	1246.67	86.03
WellWatered	S8	27.8	8.09	6.34	1.47	4	25.3	0.71	0.127	1321.67	91.19
WellWatered	S8	27.5	9.11	7.07	1.58	9	21	0.55	0.238	1231.67	93.69
WellWatered	S8	31.9	7.3	4.49	1.76	8	28	0.65	0.185	1076.67	95.38
WellWatered	S8	36.1	7.86	5.1	1.89	2	27.6	0.65	0.168	1091.67	93.18
WellWatered	S9	43.3	6.59	4.02	1.28	8	35.5	0.6	0.144	701.667	90.35
WellWatered	S9	30.2	4.61	3.95	1.08	2	26.6	0.71	0.184	671.667	91.18
WellWatered	S9	21.1	5.08	3.34	1.24	3	25.8	0.66	0.197	581.667	90.15
WellWatered	S9	23.3	7.51	5.09	1.67	1	23.3	0.61	0.146	651.667	95.36
WellWatered	S9	24.6	4.83	3.99	0.95	5	22.7	0.68	0.17	576.667	92.09
WellWatered	S10	36.5	6.15	3.64	0.87	1	34.5	0.57	0.217	806.667	92.92
WellWatered	S10	35.1	5.34	5.72	0.92	1	27.5	0.6	0.227	586.667	88.32
WellWatered	S10	30	6.93	5.64	1.22	1	21.9	0.61	0.191	511.667	91.45
WellWatered	S10	30.2	6.67	9.21	1.14	1	23.5	0.62	0.219	591.667	95.1
WellWatered	S10	36.4	4.7	5.2	0.94	2	27.7	0.58	0.205	556.667	95.98
WellWatered	Ri	31.9	5.08	2.75	0.96	3	33.3	0.62	0.183	1046.67	89.16
WellWatered	Ri	23.6	4.9	3.8	1.23	5	20.7	0.6	0.159	1041.67	88.11
WellWatered	Ri	30.8	5.42	3.6	0.94	4	29	0.66	0.177	516.667	92.2
WellWatered	Ri	29.2	6.18	3.5	0.96	2	20.1	0.62	0.183	581.667	96.21
WellWatered	Ri	25.1	6.15	4.12	1.52	1	25.3	0.61	0.171	646.667	91.39
WellWatered	Do	28.7	6.66	2.14	0.86	3	19.5	0.59	0.242	421.667	89.73
WellWatered	Do	30.4	5.26	5.23	0.94	1	23	0.6	0.263	556.667	95.29
WellWatered	Do	20.8	5.85	5.64	0.92	5	15.1	0.53	0.221	291.667	88.6
WellWatered	Do	21.2	5.32	6.21	0.9	1	16.5	0.55	0.246	476.667	91.2
WellWatered	Do	19.4	3.8	3.83	0.89	5	22.5	0.61	0.187	351.667	96.06
Drought	NM	11.8	1.62	1.95	0.24	1	5.2	0.33	0.557	75	78.26
Drought	NM	10.8	1.51	1.77	0.22	1	9.2	0.4	0.541	35	85.12
Drought	NM	11.9	1.29	1.2	0.15	1	5.4	0.34	0.531	30	80.88
Drought	NM	10.1	1.52	1.5	0.17	3	7.2	0.34	0.53	65	81.32
Drought	NM	11.2	1.47	1.61	0.17	1	5.6	0.33	0.618	35	86.11
Drought	S1	16.6	3.2	1.51	0.6	2	6.5	0.63	0.18	45	93.7
Drought	S1	14.3	2.45	2.45	0.62	1	7.3	0.68	0.146	45	91.72
Drought	S1	10.2	1.98	2.22	0.83	1	9.1	0.44	0.331	55	91.79
Drought	S1	12.6	2.85	1.47	0.65	1	11.2	0.56	0.292	45	82.86
Drought	S1	12	1.69	1.3	0.65	1	10.1	0.68	0.157	95	87.5
Drought	S2	21.6	3.9	1.8	0.77	1	7.3	0.57	0.221	115	89.77
Drought	S2	14.2	2.27	1.5	0.83	1	9.7	0.49	0.277	95	93.78
Drought	S2	14	2.32	2.7	0.63	2	9	0.51	0.254	110	80.25
Drought	S2	16.1	2.49	2.21	0.77	3	9.1	0.57	0.217	110	91.43
Drought	S2	16.7	3.18	2.16	0.79	1	10.3	0.63	0.172	60	92.92
Drought	S3	17	2.7	2.13	0.3	1	8.9	0.52	0.291	115	95.24
Drought	S3	14.3	3.24	2.34	0.46	1	15.8	0.58	0.237	95	86.75
Drought	S3	17.3	2.49	2.79	0.56	1	12.8	0.6	0.185	110	89.55
Drought	S3	14.6	2.03	1.32	0.71	1	11.5	0.56	0.204	125	91.41
Drought	S3	14	2.79	2.32	0.58	2	12.3	0.52	0.267	55	91.3
Drought	S4	12	2.41	2.44	0.47	1	11.7	0.53	0.139	75	83.81
Drought	S4	11.9	2.32	3.07	0.54	1	11.1	0.69	0.265	70	90.98
Drought	S4	13.2	1.74	1.69	0.6	1	12.3	0.68	0.145	85	91.97
Drought	S4	11.8	2.15	2.04	0.63	3	9	0.55	0.195	85	82.05
Drought	S4	11.8	1.84	1.98	0.93	2	10.1	0.69	0.255	35	92.81
Drought	S5	16.5	3.09	1.69	0.35	1	18.7	0.68	0.144	95	93.75
Drought	S5	17.1	3.15	2.14	0.38	2	13.7	0.53	0.225	105	93.52
Drought	S5	21.9	2.3	2.43	0.31	1	16.5	0.62	0.179	90	91.33
Drought	S5	14.5	3.02	2.41	0.45	1	19.7	0.66	0.139	80	97.22
Drought	S5	19.6	3.14	1.93	0.48	2	13.2	0.51	0.253	45	91.74
Drought	S6	18.2	4.5	1.69	0.67	3	15.6	0.66	0.284	105	87.18
Drought	S6	20.6	3.43	1.81	0.94	2	12.6	0.61	0.187	105	92.61
Drought	S6	20.4	3.18	2.05	0.74	2	10.3	0.61	0.206	125	89.62
Drought	S6	14.4	2.92	2.38	0.84	1	15	0.54	0.252	120	90.07
Drought	S6	13.2	3.12	2.14	1.08	1	14.2	0.58	0.21	95	89.8
Drought	S7	22.5	3.46	2.09	0.62	1	15	0.64	0.162	90	82.14
Drought	S7	15.5	2.52	1.92	0.78	4	20.1	0.58	0.202	80	90.8
Drought	S7	15	2.24	3.53	0.65	1	19.7	0.63	0.142	95	92.14
Drought	S7	16.8	2.98	3.19	0.96	1	22.5	0.7	0.239	95	84.93
Drought	S7	16.1	2.89	2.42	0.74	1	22.3	0.57	0.2	70	85.25
Drought	S8	22.3	4.32	2.72	0.43	2	15.5	0.57	0.19	245	87.68
Drought	S8	15.9	3.85	2.37	0.41	6	18.7	0.59	0.192	195	82.87
Drought	S8	15.9	3.36	3.36	0.68	7	20	0.58	0.187	150	92.86
Drought	S8	20.4	2.97	2.4	0.79	2	16	0.59	0.201	195	86
Drought	S8	18.7	3.07	2.9	0.54	6	14.4	0.63	0.201	170	87.5
Drought	S9	22	4.13	2.06	0.99	1	21.5	0.6	0.209	100	93.21
Drought	S9	22.6	3.4	1.93	0.64	4	25	0.52	0.247	115	82.09
Drought	S9	15.2	2.17	2.19	0.66	1	21	0.61	0.206	115	84.62
Drought	S9	18.7	2.78	2.6	0.71	1	28	0.54	0.215	105	86.96
Drought	S9	18.9	2.67	1.76	0.76	1	18	0.65	0.183	100	79.37
Drought	S10	15.3	3.07	1.88	0.45	1	12.7	0.59	0.197	90	86.52
Drought	S10	16.9	2.99	2.1	0.58	1	16.6	0.5	0.273	90	94.12
Drought	S10	13.6	3.01	2.09	0.59	1	9.8	0.53	0.25	95	86.9
Drought	S10	17.3	2.16	2.78	0.77	1	11	0.52	0.281	115	80.24
Drought	S10	14.2	2.6	2.26	0.63	3	13.28	0.51	0.268	105	87.05
Drought	Ri	15.6	2.33	2.31	0.36	1	12.9	0.57	0.21	95	87.69
Drought	Ri	13.5	1.98	1.85	0.41	3	9.8	0.52	0.302	80	87.29
Drought	Ri	14.7	2.14	2.99	0.39	1	8.5	0.53	0.269	65	88.3
Drought	Ri	13	3.1	1.46	0.51	1	12.8	0.57	0.239	50	81.03
Drought	Ri	14	2.49	1.81	0.89	1	7.8	0.54	0.283	65	91.55
Drought	Do	15	2.86	1.05	0.58	6	10.2	0.52	0.252	80	88.28
Drought	Do	14.8	2.49	1.84	0.65	5	8.3	0.5	0.269	75	88.06
Drought	Do	16.2	3.24	1.72	0.52	2	6.2	0.55	0.235	80	85.34
Drought	Do	14	1.62	2.34	0.45	3	9.3	0.47	0.342	95	88.89
Drought	Do	16.1	2.41	2.52	0.69	1	7.6	0.5	0.287	85	87.92

### Sheet: Colonization
WaterStatus	Mycorrhiza	I	F
WellWatered	NM	0	0
WellWatered	NM	0	0
WellWatered	NM	0	0
WellWatered	S1	83	90
WellWatered	S1	69.5	100
WellWatered	S1	79.5	100
WellWatered	S2	67.1	80
WellWatered	S2	62.2	90
WellWatered	S2	71.2	100
WellWatered	S3	65	90
WellWatered	S3	58	70
WellWatered	S3	63.4	80
WellWatered	S4	13.5	40
WellWatered	S4	7.8	40
WellWatered	S4	20	60
WellWatered	S5	36.5	60
WellWatered	S5	62	80
WellWatered	S5	51	80
WellWatered	S6	29.1	50
WellWatered	S6	39.5	70
WellWatered	S6	30.4	70
WellWatered	S7	52.5	100
WellWatered	S7	92.5	80
WellWatered	S7	63	80
WellWatered	S8	68.6	90
WellWatered	S8	55.6	90
WellWatered	S8	60	100
WellWatered	S9	38.6	90
WellWatered	S9	33.3	70
WellWatered	S9	46.2	90
WellWatered	S10	65.1	100
WellWatered	S10	64	100
WellWatered	S10	72	70
WellWatered	Ri	4.8	70
WellWatered	Ri	4.3	60
WellWatered	Ri	10.3	70
WellWatered	Do	41.6	70
WellWatered	Do	63	100
WellWatered	Do	52.1	90
Drought	NM	0	0
Drought	NM	0	0
Drought	NM	0	0
Drought	S1	28.6	50
Drought	S1	22.2	40
Drought	S1	35.6	60
Drought	S2	78	90
Drought	S2	78	80
Drought	S2	50.4	60
Drought	S3	48.2	80
Drought	S3	52.1	70
Drought	S3	46.4	70
Drought	S4	10	20
Drought	S4	1.4	40
Drought	S4	8.3	50
Drought	S5	7.6	30
Drought	S5	4.3	60
Drought	S5	19	50
Drought	S6	49	100
Drought	S6	69.5	80
Drought	S6	50	80
Drought	S7	81	80
Drought	S7	81	90
Drought	S7	67.5	70
Drought	S8	38.5	100
Drought	S8	81	70
Drought	S8	40.9	70
Drought	S9	46.1	80
Drought	S9	52.6	80
Drought	S9	60	70
Drought	S10	7.8	50
Drought	S10	14.2	40
Drought	S10	18.3	30
Drought	Ri	3.7	40
Drought	Ri	17.2	40
Drought	Ri	10.6	30
Drought	Do	52.5	70
Drought	Do	37.6	90
Drought	Do	30.2	60

### Sheet: Biochem
WaterStatus	Mycorrhiza	MDA	H2O2	SolubleSugars	Proline	Chlo	CAR	POD
WellWatered	NM	91.332	216.89	34.5372	5.84888	0.419932	55.0459	5.41353
WellWatered	NM	82.302	219.35	39.5654	5.15012	0.421787	64.2202	4.21053
WellWatered	NM	112.101	178.76	41.3431	5.97828	0.569096	73.3945	8.42105
WellWatered	NM	107.586	196.8	36.2133	5.22776	0.364064	50.4587	6.61654
WellWatered	NM	90.816	114.8	43.3239	5.46068	0.447472	64.2202	5.41353
WellWatered	S3	86.688	191.47	63.4875	3.6232	0.37443	50.4587	3.41053
WellWatered	S3	78.045	160.72	60.7956	3.98552	0.512585	128.44	2.40602
WellWatered	S3	65.532	189.83	48.4029	2.8468	0.548171	50.4587	3.0106
WellWatered	S3	97.524	177.94	56.6308	4.63252	0.393788	73.3945	6.02135
WellWatered	S3	88.881	168.51	66.5857	4.1408	0.426108	50.4587	3.60902
WellWatered	S8	91.074	236.98	37.6862	5.66772	0.605805	68.8073	1.20301
WellWatered	S8	90.3	249.28	55.4627	4.32196	0.817644	110.092	4.21053
WellWatered	S8	94.557	249.28	39.9717	4.29608	0.659798	55.0459	4.21053
WellWatered	S8	102.426	136.12	43.6286	5.02072	0.880198	82.5688	1.80451
WellWatered	S8	92.88	184.09	41.597	6.05592	0.659798	96.3303	4.21053
WellWatered	S10	48.117	182.45	51.2979	4.60664	0.385226	73.3945	9.62406
WellWatered	S10	59.985	154.16	49.9774	5.61596	0.425827	36.6972	11.4286
WellWatered	S10	47.343	157.44	49.3171	5.90064	0.531126	64.2202	3.00752
WellWatered	S10	81.915	136.94	45.1523	6.00416	0.46696	77.9817	18.0451
WellWatered	S10	59.34	114.39	43.6286	5.92652	0.425827	64.2202	3.00752
WellWatered	Ri	89.655	252.97	60.7956	5.22776	0.443205	96.3303	4.81203
WellWatered	Ri	83.592	241.08	66.6365	4.58076	0.482099	32.1101	4.21053
WellWatered	Ri	105.393	264.45	51.2471	4.86544	0.29297	55.0459	2.40602
WellWatered	Ri	98.556	230.01	50.3329	4.06316	0.422267	22.9358	5.41353
WellWatered	Ri	92.106	223.86	59.5767	5.53832	0.45852	45.8716	4.21053
Drought	NM	107.844	273.47	51.4503	6.78056	0.160752	82.5688	7.21805
Drought	NM	105.006	384.99	60.2877	5.38304	0.21171	91.7431	12.0301
Drought	NM	126.291	302.17	47.1331	6.67704	0.298479	55.0459	10.2256
Drought	NM	133.128	293.15	55.869	5.64184	0.321554	100.917	9.02256
Drought	NM	117.648	336.2	45.3047	5.90064	0.344096	68.8073	10.8271
Drought	S3	99.072	270.19	70.2426	5.35716	0.432374	73.3945	7.81955
Drought	S3	70.047	295.2	71.4107	6.83232	0.336124	128.44	12.6316
Drought	S3	81.399	302.17	74.5089	5.87476	0.390408	155.963	12.6316
Drought	S3	92.106	328	89.8983	5.64184	0.374288	165.138	9.02256
Drought	S3	83.85	311.6	80.7053	5.6936	0.415092	123.853	10.8271
Drought	S8	101.523	272.24	38.9559	7.73812	0.576759	96.3303	15.0376
Drought	S8	98.685	339.07	42.6128	9.08388	0.454372	119.266	13.0216
Drought	S8	96.105	287.82	53.1263	8.22984	0.704754	96.3303	7.21805
Drought	S8	111.069	323.08	54.3453	7.117	0.462002	110.092	16.8421
Drought	S8	101.394	305.86	40.4796	8.2816	0.497159	105.505	12.0301
Drought	S10	97.137	321.85	70.6489	7.16876	0.46518	87.156	7.21805
Drought	S10	85.785	307.09	62.2178	7.01348	0.382048	133.028	7.82105
Drought	S10	71.208	262.4	63.0304	9.9638	0.393956	123.853	7.82451
Drought	S10	75.594	273.06	60.2877	7.5052	0.31297	211.009	9.02256
Drought	S10	66.306	343.17	60.4401	8.6698	0.382048	91.7431	4.81203
Drought	Ri	94.944	300.12	71.5631	8.22984	0.365688	64.2202	16.8421
Drought	Ri	114.423	323.9	73.2392	7.73812	0.391236	100.917	9.62406
Drought	Ri	100.878	351.78	90.8633	6.88408	0.319564	73.3945	10.8271
Drought	Ri	94.428	310.37	84.0575	7.03936	0.231566	110.092	12.0301
Drought	Ri	98.556	296.02	73.6455	6.36648	0.34202	64.2202	13.2331

### Sheet: ALLVars
WaterStatus	Mycorrhiza	Shoot_height	Shoot_dryweight	Root_dryweight	Leaf_area	SN	Stomatal_conductance	Phi2	PhiNPQ	Water_uptake	RWC	MDA	H2O2	SolubleSugars	Proline	Chlo	CAT	POD
WellWatered	NM	14.2	1.89	1.96	0.34	1	12.6	0.57	0.208	381.667	89.39	91.332	216.89	34.5372	5.84888	0.419932	55.0459	5.41353
WellWatered	NM	13.5	2.23	1.37	0.28	1	10.1	0.68	0.289	336.667	90.65	82.302	219.35	39.5654	5.15012	0.421787	64.2202	4.21053
WellWatered	NM	14.7	2.18	1.7	0.29	1	13.8	0.53	0.361	496.667	94.64	112.101	178.76	41.3431	5.97828	0.569096	73.3945	8.42105
WellWatered	NM	17.7	2.33	1.84	0.45	2	13.2	0.51	0.331	306.667	88.35	107.586	196.8	36.2133	5.22776	0.364064	50.4587	6.61654
WellWatered	NM	17.2	2.11	1.01	0.24	1	13.3	0.6	0.201	381.667	93.75	90.816	114.8	43.3239	5.46068	0.447472	64.2202	5.41353
WellWatered	S1	20.3	5.73	2.48	0.87	1	15	0.64	0.175	751.667	90.85	NA	NA	NA	NA	NA	NA	NA
WellWatered	S1	13.7	4.9	3.33	0.89	1	19	0.59	0.187	681.667	87.16	NA	NA	NA	NA	NA	NA	NA
WellWatered	S1	12.2	3.18	2.12	0.89	1	22.5	0.66	0.146	626.667	90.28	NA	NA	NA	NA	NA	NA	NA
WellWatered	S1	16.9	5.05	3.29	0.92	2	21	0.6	0.183	711.667	96.83	NA	NA	NA	NA	NA	NA	NA
WellWatered	S1	16	5.31	2.66	0.92	6	21	0.64	0.167	726.667	91.55	NA	NA	NA	NA	NA	NA	NA
WellWatered	S2	24.7	6.18	2.67	0.99	2	27.7	0.65	0.159	791.667	98.22	NA	NA	NA	NA	NA	NA	NA
WellWatered	S2	13.2	6.84	4.34	1.12	1	18.9	0.68	0.117	766.667	89.52	NA	NA	NA	NA	NA	NA	NA
WellWatered	S2	13.1	4.48	2.34	1.09	4	22.9	0.66	0.161	481.667	93.79	NA	NA	NA	NA	NA	NA	NA
WellWatered	S2	23.7	3.97	2.34	1.02	4	25.2	0.62	0.178	481.667	91.6	NA	NA	NA	NA	NA	NA	NA
WellWatered	S2	17.9	4.6	3.01	1.04	1	21.2	0.61	0.171	526.667	72.9	NA	NA	NA	NA	NA	NA	NA
WellWatered	S3	33	4.7	2.09	0.62	1	42.4	0.64	0.155	781.667	82.14	86.688	191.47	63.4875	3.6232	0.37443	50.4587	3.41053
WellWatered	S3	32.9	5.39	5.74	0.87	2	32.7	0.59	0.19	741.667	94.09	78.045	160.72	60.7956	3.98552	0.512585	128.44	2.40602
WellWatered	S3	20.4	6.63	4.25	0.96	1	29	0.64	0.187	436.667	95.95	65.532	189.83	48.4029	2.8468	0.548171	50.4587	3.0106
WellWatered	S3	19	3.78	3.2	0.82	5	41	0.65	0.126	311.667	92.02	97.524	177.94	56.6308	4.63252	0.393788	73.3945	6.02135
WellWatered	S3	19.3	4.1	3.73	1.31	3	35	0.68	0.139	441.667	87.1	88.881	168.51	66.5857	4.1408	0.426108	50.4587	3.60902
WellWatered	S4	34.5	6.04	2.2	0.96	2	27.7	0.7	0.146	521.667	95.17	NA	NA	NA	NA	NA	NA	NA
WellWatered	S4	24.1	4.54	3.8	0.83	1	25.9	0.72	0.151	521.667	92.24	NA	NA	NA	NA	NA	NA	NA
WellWatered	S4	19.9	7.1	5.18	1.33	1	29.4	0.68	0.126	541.667	92.36	NA	NA	NA	NA	NA	NA	NA
WellWatered	S4	21.7	4.31	3.44	1.42	2	34.4	0.68	0.171	436.667	89.29	NA	NA	NA	NA	NA	NA	NA
WellWatered	S4	24.8	6.04	3.36	1.17	4	28.1	0.68	0.174	461.667	87.93	NA	NA	NA	NA	NA	NA	NA
WellWatered	S5	22.2	5	2.04	0.61	1	29.2	0.59	0.191	241.667	93.95	NA	NA	NA	NA	NA	NA	NA
WellWatered	S5	36	5.61	3.18	0.79	3	43.2	0.61	0.183	421.667	92.2	NA	NA	NA	NA	NA	NA	NA
WellWatered	S5	33.9	6.01	3.92	1.07	1	26.7	0.66	0.143	556.667	94.58	NA	NA	NA	NA	NA	NA	NA
WellWatered	S5	30.2	4.17	2.23	0.77	1	23.9	0.6	0.189	271.667	89.17	NA	NA	NA	NA	NA	NA	NA
WellWatered	S5	22.2	4.2	2.6	1.03	1	30.2	0.62	0.148	466.667	92.62	NA	NA	NA	NA	NA	NA	NA
WellWatered	S6	24.3	6.87	3.15	0.87	4	40.7	0.67	0.166	606.667	92.89	NA	NA	NA	NA	NA	NA	NA
WellWatered	S6	35.2	6.86	4.53	0.72	2	40.9	0.62	0.198	731.667	87.8	NA	NA	NA	NA	NA	NA	NA
WellWatered	S6	31.3	6.32	4.73	1.58	2	41.7	0.54	0.225	756.667	91.84	NA	NA	NA	NA	NA	NA	NA
WellWatered	S6	35.6	7.07	4.13	1.32	1	45	0.58	0.186	656.667	85.22	NA	NA	NA	NA	NA	NA	NA
WellWatered	S6	23.5	7.07	4.13	1.95	4	31.2	0.61	0.217	626.667	92.47	NA	NA	NA	NA	NA	NA	NA
WellWatered	S7	22.6	4.53	3.85	0.68	1	38.3	0.63	0.156	546.667	88.11	NA	NA	NA	NA	NA	NA	NA
WellWatered	S7	31.8	6.53	6.07	0.91	2	30.4	0.69	0.132	446.667	89.73	NA	NA	NA	NA	NA	NA	NA
WellWatered	S7	19.1	6.44	6.05	0.77	1	23.8	0.61	0.171	491.667	92.99	NA	NA	NA	NA	NA	NA	NA
WellWatered	S7	34.8	3.29	3.53	1.18	4	42.4	0.6	0.162	506.667	92.86	NA	NA	NA	NA	NA	NA	NA
WellWatered	S7	24.4	5.12	6.89	1.11	1	32	0.59	0.195	486.667	100	NA	NA	NA	NA	NA	NA	NA
WellWatered	S8	29.9	10.48	4.56	1.37	13	25.7	0.6	0.189	1246.67	86.03	91.074	236.98	37.6862	5.66772	0.605805	68.8073	1.20301
WellWatered	S8	27.8	8.09	6.34	1.47	4	25.3	0.71	0.127	1321.67	91.19	90.3	249.28	55.4627	4.32196	0.817644	110.092	4.21053
WellWatered	S8	27.5	9.11	7.07	1.58	9	21	0.55	0.238	1231.67	93.69	94.557	249.28	39.9717	4.29608	0.659798	55.0459	4.21053
WellWatered	S8	31.9	7.3	4.49	1.76	8	28	0.65	0.185	1076.67	95.38	102.426	136.12	43.6286	5.02072	0.880198	82.5688	1.80451
WellWatered	S8	36.1	7.86	5.1	1.89	2	27.6	0.65	0.168	1091.67	93.18	92.88	184.09	41.597	6.05592	0.659798	96.3303	4.21053
WellWatered	S9	43.3	6.59	4.02	1.28	8	35.5	0.6	0.144	701.667	90.35	NA	NA	NA	NA	NA	NA	NA
WellWatered	S9	30.2	4.61	3.95	1.08	2	26.6	0.71	0.184	671.667	91.18	NA	NA	NA	NA	NA	NA	NA
WellWatered	S9	21.1	5.08	3.34	1.24	3	25.8	0.66	0.197	581.667	90.15	NA	NA	NA	NA	NA	NA	NA
WellWatered	S9	23.3	7.51	5.09	1.67	1	23.3	0.61	0.146	651.667	95.36	NA	NA	NA	NA	NA	NA	NA
WellWatered	S9	24.6	4.83	3.99	0.95	5	22.7	0.68	0.17	576.667	92.09	NA	NA	NA	NA	NA	NA	NA
WellWatered	S10	36.5	6.15	3.64	0.87	1	34.5	0.57	0.217	806.667	92.92	48.117	182.45	51.2979	4.60664	0.385226	73.3945	9.62406
WellWatered	S10	35.1	5.34	5.72	0.92	1	27.5	0.6	0.227	586.667	88.32	59.985	154.16	49.9774	5.61596	0.425827	36.6972	11.4286
WellWatered	S10	30	6.93	5.64	1.22	1	21.9	0.61	0.191	511.667	91.45	47.343	157.44	49.3171	5.90064	0.531126	64.2202	3.00752
WellWatered	S10	30.2	6.67	9.21	1.14	1	23.5	0.62	0.219	591.667	95.1	81.915	136.94	45.1523	6.00416	0.46696	77.9817	18.0451
WellWatered	S10	36.4	4.7	5.2	0.94	2	27.7	0.58	0.205	556.667	95.98	59.34	114.39	43.6286	5.92652	0.425827	64.2202	3.00752
WellWatered	Ri	31.9	5.08	2.75	0.96	3	33.3	0.62	0.183	1046.67	89.16	89.655	252.97	60.7956	5.22776	0.443205	96.3303	4.81203
WellWatered	Ri	23.6	4.9	3.8	1.23	5	20.7	0.6	0.159	1041.67	88.11	83.592	241.08	66.6365	4.58076	0.482099	32.1101	4.21053
WellWatered	Ri	30.8	5.42	3.6	0.94	4	29	0.66	0.177	516.667	92.2	105.393	264.45	51.2471	4.86544	0.29297	55.0459	2.40602
WellWatered	Ri	29.2	6.18	3.5	0.96	2	20.1	0.62	0.183	581.667	96.21	98.556	230.01	50.3329	4.06316	0.422267	22.9358	5.41353
WellWatered	Ri	25.1	6.15	4.12	1.52	1	25.3	0.61	0.171	646.667	91.39	92.106	223.86	59.5767	5.53832	0.45852	45.8716	4.21053
WellWatered	Do	28.7	6.66	2.14	0.86	3	19.5	0.59	0.242	421.667	89.73	NA	NA	NA	NA	NA	NA	NA
WellWatered	Do	30.4	5.26	5.23	0.94	1	23	0.6	0.263	556.667	95.29	NA	NA	NA	NA	NA	NA	NA
WellWatered	Do	20.8	5.85	5.64	0.92	5	15.1	0.53	0.221	291.667	88.6	NA	NA	NA	NA	NA	NA	NA
WellWatered	Do	21.2	5.32	6.21	0.9	1	16.5	0.55	0.246	476.667	91.2	NA	NA	NA	NA	NA	NA	NA
WellWatered	Do	19.4	3.8	3.83	0.89	5	22.5	0.61	0.187	351.667	96.06	NA	NA	NA	NA	NA	NA	NA
Drought	NM	11.8	1.62	1.95	0.24	1	5.2	0.33	0.557	75	78.26	107.844	273.47	51.4503	6.78056	0.160752	82.5688	7.21805
Drought	NM	10.8	1.51	1.77	0.22	1	9.2	0.4	0.541	35	85.12	105.006	384.99	60.2877	5.38304	0.21171	91.7431	12.0301
Drought	NM	11.9	1.29	1.2	0.15	1	5.4	0.34	0.531	30	80.88	126.291	302.17	47.1331	6.67704	0.298479	55.0459	10.2256
Drought	NM	10.1	1.52	1.5	0.17	3	7.2	0.34	0.53	65	81.32	133.128	293.15	55.869	5.64184	0.321554	100.917	9.02256
Drought	NM	11.2	1.47	1.61	0.17	1	5.6	0.33	0.618	35	86.11	117.648	336.2	45.3047	5.90064	0.344096	68.8073	10.8271
Drought	S1	16.6	3.2	1.51	0.6	2	6.5	0.63	0.18	45	93.7	NA	NA	NA	NA	NA	NA	NA
Drought	S1	14.3	2.45	2.45	0.62	1	7.3	0.68	0.146	45	91.72	NA	NA	NA	NA	NA	NA	NA
Drought	S1	10.2	1.98	2.22	0.83	1	9.1	0.44	0.331	55	91.79	NA	NA	NA	NA	NA	NA	NA
Drought	S1	12.6	2.85	1.47	0.65	1	11.2	0.56	0.292	45	82.86	NA	NA	NA	NA	NA	NA	NA
Drought	S1	12	1.69	1.3	0.65	1	10.1	0.68	0.157	95	87.5	NA	NA	NA	NA	NA	NA	NA
Drought	S2	21.6	3.9	1.8	0.77	1	7.3	0.57	0.221	115	89.77	NA	NA	NA	NA	NA	NA	NA
Drought	S2	14.2	2.27	1.5	0.83	1	9.7	0.49	0.277	95	93.78	NA	NA	NA	NA	NA	NA	NA
Drought	S2	14	2.32	2.7	0.63	2	9	0.51	0.254	110	80.25	NA	NA	NA	NA	NA	NA	NA
Drought	S2	16.1	2.49	2.21	0.77	3	9.1	0.57	0.217	110	91.43	NA	NA	NA	NA	NA	NA	NA
Drought	S2	16.7	3.18	2.16	0.79	1	10.3	0.63	0.172	60	92.92	NA	NA	NA	NA	NA	NA	NA
Drought	S3	17	2.7	2.13	0.3	1	8.9	0.52	0.291	115	95.24	99.072	270.19	70.2426	5.35716	0.432374	73.3945	7.81955
Drought	S3	14.3	3.24	2.34	0.46	1	15.8	0.58	0.237	95	86.75	70.047	295.2	71.4107	6.83232	0.336124	128.44	12.6316
Drought	S3	17.3	2.49	2.79	0.56	1	12.8	0.6	0.185	110	89.55	81.399	302.17	74.5089	5.87476	0.390408	155.963	12.6316
Drought	S3	14.6	2.03	1.32	0.71	1	11.5	0.56	0.204	125	91.41	92.106	328	89.8983	5.64184	0.374288	165.138	9.02256
Drought	S3	14	2.79	2.32	0.58	2	12.3	0.52	0.267	55	91.3	83.85	311.6	80.7053	5.6936	0.415092	123.853	10.8271
Drought	S4	12	2.41	2.44	0.47	1	11.7	0.53	0.139	75	83.81	NA	NA	NA	NA	NA	NA	NA
Drought	S4	11.9	2.32	3.07	0.54	1	11.1	0.69	0.265	70	90.98	NA	NA	NA	NA	NA	NA	NA
Drought	S4	13.2	1.74	1.69	0.6	1	12.3	0.68	0.145	85	91.97	NA	NA	NA	NA	NA	NA	NA
Drought	S4	11.8	2.15	2.04	0.63	3	9	0.55	0.195	85	82.05	NA	NA	NA	NA	NA	NA	NA
Drought	S4	11.8	1.84	1.98	0.93	2	10.1	0.69	0.255	35	92.81	NA	NA	NA	NA	NA	NA	NA
Drought	S5	16.5	3.09	1.69	0.35	1	18.7	0.68	0.144	95	93.75	NA	NA	NA	NA	NA	NA	NA
Drought	S5	17.1	3.15	2.14	0.38	2	13.7	0.53	0.225	105	93.52	NA	NA	NA	NA	NA	NA	NA
Drought	S5	21.9	2.3	2.43	0.31	1	16.5	0.62	0.179	90	91.33	NA	NA	NA	NA	NA	NA	NA
Drought	S5	14.5	3.02	2.41	0.45	1	19.7	0.66	0.139	80	97.22	NA	NA	NA	NA	NA	NA	NA
Drought	S5	19.6	3.14	1.93	0.48	2	13.2	0.51	0.253	45	91.74	NA	NA	NA	NA	NA	NA	NA
Drought	S6	18.2	4.5	1.69	0.67	3	15.6	0.66	0.284	105	87.18	NA	NA	NA	NA	NA	NA	NA
Drought	S6	20.6	3.43	1.81	0.94	2	12.6	0.61	0.187	105	92.61	NA	NA	NA	NA	NA	NA	NA
Drought	S6	20.4	3.18	2.05	0.74	2	10.3	0.61	0.206	125	89.62	NA	NA	NA	NA	NA	NA	NA
Drought	S6	14.4	2.92	2.38	0.84	1	15	0.54	0.252	120	90.07	NA	NA	NA	NA	NA	NA	NA
Drought	S6	13.2	3.12	2.14	1.08	1	14.2	0.58	0.21	95	89.8	NA	NA	NA	NA	NA	NA	NA
Drought	S7	22.5	3.46	2.09	0.62	1	15	0.64	0.162	90	82.14	NA	NA	NA	NA	NA	NA	NA
Drought	S7	15.5	2.52	1.92	0.78	4	20.1	0.58	0.202	80	90.8	NA	NA	NA	NA	NA	NA	NA
Drought	S7	15	2.24	3.53	0.65	1	19.7	0.63	0.142	95	92.14	NA	NA	NA	NA	NA	NA	NA
Drought	S7	16.8	2.98	3.19	0.96	1	22.5	0.7	0.239	95	84.93	NA	NA	NA	NA	NA	NA	NA
Drought	S7	16.1	2.89	2.42	0.74	1	22.3	0.57	0.2	70	85.25	NA	NA	NA	NA	NA	NA	NA
Drought	S8	22.3	4.32	2.72	0.43	2	15.5	0.57	0.19	245	87.68	101.523	272.24	38.9559	7.73812	0.576759	96.3303	15.0376
Drought	S8	15.9	3.85	2.37	0.41	6	18.7	0.59	0.192	195	82.87	98.685	339.07	42.6128	9.08388	0.454372	119.266	13.0216
Drought	S8	15.9	3.36	3.36	0.68	7	20	0.58	0.187	150	92.86	96.105	287.82	53.1263	8.22984	0.704754	96.3303	7.21805
Drought	S8	20.4	2.97	2.4	0.79	2	16	0.59	0.201	195	86	111.069	323.08	54.3453	7.117	0.462002	110.092	16.8421
Drought	S8	18.7	3.07	2.9	0.54	6	14.4	0.63	0.201	170	87.5	101.394	305.86	40.4796	8.2816	0.497159	105.505	12.0301
Drought	S9	22	4.13	2.06	0.99	1	21.5	0.6	0.209	100	93.21	NA	NA	NA	NA	NA	NA	NA
Drought	S9	22.6	3.4	1.93	0.64	4	25	0.52	0.247	115	82.09	NA	NA	NA	NA	NA	NA	NA
Drought	S9	15.2	2.17	2.19	0.66	1	21	0.61	0.206	115	84.62	NA	NA	NA	NA	NA	NA	NA
Drought	S9	18.7	2.78	2.6	0.71	1	28	0.54	0.215	105	86.96	NA	NA	NA	NA	NA	NA	NA
Drought	S9	18.9	2.67	1.76	0.76	1	18	0.65	0.183	100	79.37	NA	NA	NA	NA	NA	NA	NA
Drought	S10	15.3	3.07	1.88	0.45	1	12.7	0.59	0.197	90	86.52	97.137	321.85	70.6489	7.16876	0.46518	87.156	7.21805
Drought	S10	16.9	2.99	2.1	0.58	1	16.6	0.5	0.273	90	94.12	85.785	307.09	62.2178	7.01348	0.382048	133.028	7.82105
Drought	S10	13.6	3.01	2.09	0.59	1	9.8	0.53	0.25	95	86.9	71.208	262.4	63.0304	9.9638	0.393956	123.853	7.82451
Drought	S10	17.3	2.16	2.78	0.77	1	11	0.52	0.281	115	80.24	75.594	273.06	60.2877	7.5052	0.31297	211.009	9.02256
Drought	S10	14.2	2.6	2.26	0.63	3	13.28	0.51	0.268	105	87.05	66.306	343.17	60.4401	8.6698	0.382048	91.7431	4.81203
Drought	Ri	15.6	2.33	2.31	0.36	1	12.9	0.57	0.21	95	87.69	94.944	300.12	71.5631	8.22984	0.365688	64.2202	16.8421
Drought	Ri	13.5	1.98	1.85	0.41	3	9.8	0.52	0.302	80	87.29	114.423	323.9	73.2392	7.73812	0.391236	100.917	9.62406
Drought	Ri	14.7	2.14	2.99	0.39	1	8.5	0.53	0.269	65	88.3	100.878	351.78	90.8633	6.88408	0.319564	73.3945	10.8271
Drought	Ri	13	3.1	1.46	0.51	1	12.8	0.57	0.239	50	81.03	94.428	310.37	84.0575	7.03936	0.231566	110.092	12.0301
Drought	Ri	14	2.49	1.81	0.89	1	7.8	0.54	0.283	65	91.55	98.556	296.02	73.6455	6.36648	0.34202	64.2202	13.2331
Drought	Do	15	2.86	1.05	0.58	6	10.2	0.52	0.252	80	88.28	NA	NA	NA	NA	NA	NA	NA
Drought	Do	14.8	2.49	1.84	0.65	5	8.3	0.5	0.269	75	88.06	NA	NA	NA	NA	NA	NA	NA
Drought	Do	16.2	3.24	1.72	0.52	2	6.2	0.55	0.235	80	85.34	NA	NA	NA	NA	NA	NA	NA
Drought	Do	14	1.62	2.34	0.45	3	9.3	0.47	0.342	95	88.89	NA	NA	NA	NA	NA	NA	NA
Drought	Do	16.1	2.41	2.52	0.69	1	7.6	0.5	0.287	85	87.92	NA	NA	NA	NA	NA	NA	NA
