## Supplementary material for "Arbuscular mycorrhizal symbiosis increases drought resistance in the xerophytic argan tree (*Sideroxylon spinosum*)": Table S2

### Sheet: Feuil1
Name	Sample	Reads_FR	Mycorrhization	WaterStatus	Raw_reads	Filtered_reads	Filtered_Raw	Nb_GenesMoreThanZero
1A_1.fastq.gz	1A	1	AMF	WellWatered	22909604	21631919	0.944229	8831
1A_2.fastq.gz	1A	2	AMF	WellWatered	23004209	21545822	0.936603	8831
2A_1.fastq.gz	2A	1	AMF	WellWatered	22344860	21093306	0.943989	8776
2A_2.fastq.gz	2A	2	AMF	WellWatered	22562404	21136799	0.936815	8776
3A_1.fastq.gz	3A	1	AMF	WellWatered	22825036	21546828	0.944	8769
3A_2.fastq.gz	3A	2	AMF	WellWatered	23010989	21516026	0.935033	8769
4A_1.fastq.gz	4A	1	AMF	Drought	23408969	22020695	0.940695	8639
4A_2.fastq.gz	4A	2	AMF	Drought	23849711	22188165	0.930333	8639
5A_1.fastq.gz	5A	1	AMF	Drought	23267005	21940462	0.942986	8453
5A_2.fastq.gz	5A	2	AMF	Drought	22702599	21262865	0.936583	8453
6A_1.fastq.gz	6A	1	AMF	Drought	23152579	21792544	0.941258	8656
6A_2.fastq.gz	6A	2	AMF	Drought	23274856	21750242	0.934495	8656
7A_1.fastq.gz	7A	1	NOAMF	WellWatered	22467246	21216959	0.944351	6896
7A_2.fastq.gz	7A	2	NOAMF	WellWatered	21103655	19809909	0.938696	6896
8A_1.fastq.gz	8A	1	NOAMF	WellWatered	22822657	21577663	0.945449	7957
8A_2.fastq.gz	8A	2	NOAMF	WellWatered	22983081	21504408	0.935663	7957
9A_1.fastq.gz	9A	1	NOAMF	WellWatered	23022335	21712101	0.943089	7636
9A_2.fastq.gz	9A	2	NOAMF	WellWatered	23244692	21685256	0.932912	7636
10A_1.fastq.gz	10A	1	NOAMF	Drought	23212411	21888251	0.942955	8334
10A_2.fastq.gz	10A	2	NOAMF	Drought	23676312	22027500	0.93036	8334
11A_1.fastq.gz	11A	1	NOAMF	Drought	23357328	21982659	0.941146	8570
11A_2.fastq.gz	11A	2	NOAMF	Drought	23898863	22205561	0.929147	8570
12A_1.fastq.gz	12A	1	NOAMF	Drought	22935157	21611985	0.942308	8527
12A_2.fastq.gz	12A	2	NOAMF	Drought	22420143	21007788	0.937005	8527
