## Supplementary material for "Arbuscular mycorrhizal symbiosis increases drought resistance in the xerophytic argan tree (*Sideroxylon spinosum*)": Table S4

### Sheet: HitsHap1
qSeQ ID	sSeq ID	pident	length	mismatch	gap open	qStart	qEnd	sStart	sEnd	e-Value	bit Score
NORK	g14092.t1	60.665	933	353	11	1	925	1	927	0	1090
NORK	g4671.t1	34.857	875	514	26	33	875	27	877	4.84e-133	422
NORK	g19683.t1	34.956	904	525	23	12	875	3	883	1.42e-132	421
NORK	g24296.t1	33.784	888	529	25	26	879	21	883	6.03e-131	416
NORK	g5525.t1	32.441	934	491	29	25	875	19	895	1.72e-115	375
CASTOR	g17011.t5	72.586	901	193	14	1	853	4	898	0	1216
CASTOR	g17011.t1	72.586	901	193	14	1	853	1	895	0	1216
CASTOR	g17011.t3	70.128	934	192	15	1	853	1	928	0	1199
CASTOR	g17011.t4	71.143	901	206	14	1	853	4	898	0	1185
CASTOR	g17011.t2	71.143	901	206	14	1	853	1	895	0	1185
CASTOR	g1956.t1	62.457	879	289	10	13	853	90	965	0	1023
CASTOR	g23412.t1	25.867	692	411	17	227	853	191	845	2.38e-56	208
POLLUX	g1956.t1	67.861	949	242	9	14	917	35	965	0	1241
POLLUX	g17011.t5	72.529	688	184	2	228	914	212	895	0	1001
POLLUX	g17011.t1	72.529	688	184	2	228	914	209	892	0	1001
POLLUX	g17011.t4	72.529	688	184	2	228	914	212	895	0	998
POLLUX	g17011.t2	72.529	688	184	2	228	914	209	892	0	998
POLLUX	g17011.t3	69.348	721	183	3	228	914	209	925	0	981
POLLUX	g23412.t1	23.87	708	436	16	272	914	173	842	3.44e-52	197
nucleoporin133	g4168.t1	60.568	1339	484	16	1	1309	1	1325	0	1599
nucleoporin133	g4740.t1	33.735	83	46	3	581	660	382	458	3.1	32
nucleoporin133	g18450.t1	37.5	56	25	4	999	1044	35	90	3.1	32
nucleoporin133	g8294.t1	27.273	99	58	2	323	418	205	292	4.4	31.2
nucleoporin133	g12274.t1	28.049	82	56	2	894	975	442	520	4.6	31.6
NUP85	g6719.t1	72.599	708	189	3	7	711	9	714	0	1065
NUP85	g4337.t1	25.786	159	73	7	521	649	76	219	0.69	32.7
NUP85	g4337.t2	25.786	159	73	7	521	649	73	216	0.75	32.7
NUP85	g22341.t1	24.444	90	58	2	258	337	168	257	1.3	32
NUP85	g9399.t2	26.19	84	54	3	371	451	714	792	2.2	31.6
Nena	g7222.t1	73.62	326	85	1	1	326	1	325	1.12e-180	501
Nena	g12357.t1	24.679	312	189	12	18	318	20	296	1.15e-13	70.1
Nena	g12357.t1	35.849	53	32	1	272	322	47	99	0.033	35.4
Nena	g14397.t1	24.756	307	195	12	18	318	20	296	1.66e-12	67
Nena	g14397.t1	37.736	53	31	1	272	322	47	99	0.015	36.6
CCAMK	g7476.t1	77.29	524	96	3	5	517	4	515	0	809
CCAMK	g4371.t1	38.061	423	222	10	92	506	242	632	6.44e-79	259
CCAMK	g7201.t1	35.337	416	238	7	91	502	111	499	1.65e-77	252
CCAMK	g13288.t1	34.331	501	273	10	5	503	51	497	8.21e-77	251
CCAMK	g2359.t1	36.902	439	233	12	81	507	144	550	1.16e-76	251
CYCLOPS	g6817.t3	59.848	528	200	7	1	518	44	569	0	529
CYCLOPS	g6817.t1	59.848	528	200	7	1	518	3	528	0	529
CYCLOPS	g6817.t2	59.848	528	200	7	1	518	42	567	0	528
CYCLOPS	g7278.t1	59.16	524	205	7	2	518	4	525	1.27e-172	497
CYCLOPS	g20291.t2	27.703	148	97	5	316	461	342	481	0.31	33.9
VAPYRIN	g4328.t1	66.36	544	162	8	1	536	1	531	0	720
VAPYRIN	g2802.t1	29.006	493	311	11	1	486	1	461	1.8e-59	204
VAPYRIN	g5258.t1	31.568	472	296	12	1	467	1	450	1.58e-52	185
VAPYRIN	g5258.t2	31.568	472	296	12	1	467	1	450	1.67e-52	185
VAPYRIN	g7468.t1	26.685	356	227	10	131	469	464	802	2.31e-26	114
Exo70I	g21413.t1	62.649	672	233	7	21	687	9	667	0	837
Exo70I	g10311.t1	53.587	683	287	8	18	689	6	669	0	709
Exo70I	g7593.t1	28.397	655	423	14	20	670	6	618	1.28e-69	240
Exo70I	g8710.t1	25.727	653	414	18	23	662	9	603	3.79e-55	200
Exo70I	g4409.t1	24.764	424	280	12	274	687	230	624	2.11e-40	157
Exo84	g15372.t1	41.894	771	392	15	4	752	3	739	0	553
Exo84	g10801.t1	27.645	709	461	19	51	729	40	726	4.55e-56	206
Exo84	g137.t1	24.929	706	476	17	61	729	49	737	1.36e-51	193
Exo84	g8712.t1	24.544	713	471	16	61	729	45	734	2.13e-51	192
Exo84	g18985.t1	27.362	709	460	16	60	731	27	717	5.68e-48	182
MAP70-5	g20831.t1	50.82	549	235	8	13	550	73	597	2.85e-162	476
MAP70-5	g11282.t1	48.438	576	240	11	13	563	61	604	1.85e-160	471
MAP70-5	g3621.t1	49.365	551	239	6	13	549	52	576	4.38e-157	462
MAP70-5	g17982.t1	46.964	560	244	10	13	551	43	570	2.68e-145	432
MAP70-5	g3621.t2	47.005	551	237	7	13	549	52	561	1.62e-141	422
RAM1	g14601.t1	69.037	675	170	9	15	674	25	675	0	881
RAM1	g12534.t2	57.003	614	187	12	87	674	1	563	0	632
RAM1	g12534.t1	59.117	521	155	7	164	674	2	474	0	590
RAM1	g17533.t1	43.073	397	187	8	290	673	151	521	5.78e-97	308
RAM1	g562.t1	42.893	401	207	8	283	674	126	513	1.45e-96	306
RAM2	g10802.t1	81.98	505	88	2	23	526	2	504	0	836
RAM2	g12346.t1	79.283	502	99	4	27	526	7	505	0	805
RAM2	g4867.t1	56.827	498	209	3	24	520	5	497	0	583
RAM2	g24434.t1	58.691	489	196	3	24	511	3	486	0	568
RAM2	g14778.t1	51.724	493	231	3	24	513	11	499	0	517
PT4	g23470.t1	59.142	536	202	4	3	525	6	537	0	654
PT4	g5418.t1	60.624	513	189	3	3	502	6	518	0	652
PT4	g13166.t1	59.28	528	200	4	3	517	6	531	0	645
PT4	g23469.t1	60.577	520	190	5	3	509	6	523	0	641
PT4	g23471.t1	61.333	525	190	3	3	514	6	530	0	640
PT4	g20969.t1	48.399	531	243	11	1	508	1	523	1.69e-166	482
PT4	g9996.t1	49.421	518	238	10	1	508	1	504	3.38e-163	473
AMT2	g2126.t1	75.891	477	109	3	7	483	7	477	0	752
AMT2	g5355.t1	69.913	462	137	1	7	466	3	464	0	673
AMT2	g1578.t1	64.017	478	165	2	8	478	4	481	0	627
AMT2	g13689.t1	61.745	447	169	2	7	452	6	451	0	573
AMT2	g11308.t1	60.976	492	161	6	2	472	6	487	0	564
AMT2	g24474.t1	61.411	482	157	5	16	476	13	486	0	531
AMT2	g4928.t1	63.971	272	91	2	178	449	1	265	4.57e-124	363
AMT2	g11335.t1	61.455	275	94	4	201	472	3	268	2.38e-105	315
AMT2	g11307.t1	61.455	275	94	4	201	472	3	268	2.38e-105	315
STR1	g6530.t1	71.378	849	201	18	1	817	1	839	0	1131
STR1	g12105.t1	45.214	794	337	13	42	817	23	736	0	620
STR1	g14091.t1	45.939	788	314	17	42	816	25	713	0	610
STR1	g2582.t1	57.471	261	111	0	64	324	130	390	2.99e-94	311
STR1	g2582.t1	37.658	316	181	5	517	817	439	753	7.61e-59	214
STR2	g14091.t1	71.349	719	176	11	17	727	18	714	0	973
STR2	g12105.t1	68.759	733	211	10	9	726	6	735	0	967
STR2	g2582.t1	34.126	715	335	16	51	726	135	752	5.54e-111	353
STR2	g6530.t1	59.17	289	116	2	24	311	47	334	7.1e-107	344
STR2	g6530.t1	40.553	434	208	10	328	726	420	838	1.78e-90	301

### Sheet: HitsHap2
qSeQ ID	sSeq ID	pident	length	mismatch	gap open	qStart	qEnd	sStart	sEnd	e-Value	bit Score
NORK	g14238.t1	60.772	933	352	11	1	925	1	927	0	1095
NORK	g6285.t1	34.857	875	514	26	33	875	27	877	3.15e-133	422
NORK	g22357.t1	34.956	904	525	23	12	875	3	883	1.42e-132	421
NORK	g4461.t1	32.086	935	493	28	25	875	19	895	4.91e-115	374
NORK	g18681.t1	32.5	880	496	31	33	875	26	844	2.73e-109	357
CASTOR	g19051.t1	72.364	901	195	14	1	853	1	895	0	1212
CASTOR	g19051.t3	72.364	901	195	14	1	853	4	898	0	1212
CASTOR	g19051.t5	69.914	934	194	15	1	853	1	928	0	1196
CASTOR	g19051.t4	70.921	901	208	14	1	853	1	895	0	1181
CASTOR	g19051.t2	70.921	901	208	14	1	853	4	898	0	1181
POLLUX	g1386.t1	67.469	956	235	10	14	917	35	966	0	1225
POLLUX	g19051.t3	72.384	688	185	2	228	914	212	895	0	1000
POLLUX	g19051.t1	72.384	688	185	2	228	914	209	892	0	1000
POLLUX	g19051.t4	72.384	688	185	2	228	914	209	892	0	997
POLLUX	g19051.t2	72.384	688	185	2	228	914	212	895	0	997
nucleoporin133	g5771.t1	60.568	1339	484	16	1	1309	1	1325	0	1599
nucleoporin133	g6350.t1	33.735	83	46	3	581	660	382	458	2.9	32
nucleoporin133	g8077.t1	27.273	99	58	2	323	418	205	292	4.4	31.2
nucleoporin133	g10194.t1	28.049	82	56	2	894	975	442	520	4.4	31.6
nucleoporin133	g17978.t2	22.086	163	115	5	753	903	75	237	5.2	30.8
NUP85	g9651.t1	72.458	708	190	3	7	711	9	714	0	1065
NUP85	g5950.t1	25.786	159	73	7	521	649	76	219	0.69	32.7
NUP85	g5950.t2	25.786	159	73	7	521	649	73	216	0.75	32.7
NUP85	g20471.t1	24.444	90	58	2	258	337	168	257	1.7	31.6
NUP85	g6556.t1	23.729	118	81	3	6	117	335	449	2.3	31.6
Nena	g9139.t1	73.62	326	85	1	1	326	1	325	0	504
Nena	g10116.t1	24.679	312	189	12	18	318	20	296	2.32e-13	69.3
Nena	g10116.t1	37.736	53	31	1	272	322	47	99	0.009	37.4
Nena	g3308.t1	25.24	313	197	10	18	324	20	301	9e-13	67.8
Nena	g14540.t1	24.262	305	199	11	18	318	20	296	1.42e-11	63.9
Nena	g14540.t1	37.736	53	31	1	272	322	47	99	0.015	36.6
Nena	g107.t1	42.424	33	19	0	277	309	263	295	0.01	37.7
CCAMK	g8880.t1	77.29	524	96	3	5	517	4	515	0	809
CCAMK	g5984.t1	38.061	423	222	10	92	506	242	632	6.44e-79	259
CCAMK	g9160.t1	35.577	416	237	7	91	502	111	499	4.04e-78	253
CCAMK	g9160.t1	40	30	18	0	477	506	367	396	8.9	28.9
CCAMK	g13427.t1	34.331	501	273	10	5	503	51	497	8.39e-77	251
CCAMK	g13427.t1	31.111	45	25	1	473	511	361	405	1.2	31.6
CCAMK	g975.t1	36.674	439	234	12	81	507	144	550	1.73e-76	251
CYCLOPS	g9548.t1	60	525	201	7	1	518	44	566	0	530
CYCLOPS	g9083.t1	58.588	524	208	7	2	518	4	525	6.54e-171	493
CYCLOPS	g21743.t1	27.703	148	97	5	316	461	342	481	0.27	33.9
CYCLOPS	g1071.t1	28.689	122	69	5	402	509	504	621	0.34	33.5
CYCLOPS	g12722.t1	38.298	47	29	0	462	508	419	465	1.3	31.6
VAPYRIN	g5940.t1	66.544	544	161	8	1	536	1	531	0	724
VAPYRIN	g528.t1	30.769	494	303	14	1	487	1	462	3.31e-60	206
VAPYRIN	g4732.t1	31.092	476	293	13	1	467	1	450	9.64e-54	189
VAPYRIN	g8888.t1	26.966	356	226	10	131	469	464	802	5.47e-27	116
VAPYRIN	g14703.t1	24.59	305	171	6	170	469	376	626	6.05e-18	87.4
VAPYRIN	g14703.t1	25.532	188	120	4	312	487	228	407	1.6e-05	47.8
VAPYRIN	g14703.t1	27.928	111	79	1	174	283	517	627	0.000703	42.4
VAPYRIN	g14703.t1	23.396	265	170	6	255	518	238	470	0.34	33.5
Exo70I	g19561.t1	62.5	672	234	7	21	687	9	667	0	837
Exo70I	g12152.t1	52.924	701	294	9	21	710	9	684	0	711
Exo70I	g8761.t1	28.397	655	423	14	20	670	6	618	1.28e-69	240
Exo70I	g7663.t1	25.92	652	415	18	23	662	9	604	3.59e-56	203
Exo70I	g17765.t1	26.306	517	331	15	185	669	108	606	1.11e-40	158
Exo84	g15533.t1	42.283	771	389	15	4	752	3	739	0	561
Exo84	g11670.t1	27.786	709	460	19	51	729	40	726	1.72e-56	207
Exo84	g3404.t1	25.071	706	475	17	61	729	49	737	6.37e-52	194
Exo84	g7661.t1	24.401	709	477	16	61	729	45	734	2.93e-51	192
Exo84	g23043.t1	27.221	709	461	16	60	731	27	717	2.87e-48	184
MAP70-5	g22498.t1	66.252	563	170	8	1	549	1	557	0	660
MAP70-5	g22498.t2	64.937	559	168	8	1	549	1	541	0	635
MAP70-5	g21240.t1	50.82	549	235	8	13	550	73	597	6.02e-162	476
MAP70-5	g5235.t2	50.272	551	233	9	13	549	52	575	5.1e-161	472
MAP70-5	g11201.t1	48.438	576	240	11	13	563	61	604	1.85e-160	471
RAM1	g14750.t1	69.037	675	170	9	15	674	25	675	0	881
RAM1	g18538.t1	41.766	419	205	8	268	673	129	521	1.6e-99	315
RAM1	g2910.t1	42.893	401	207	8	283	674	126	513	1.84e-96	306
RAM1	g17799.t1	44.216	389	195	8	295	674	149	524	7.94e-96	305
RAM1	g21266.t1	41.895	401	190	10	291	673	223	598	2.78e-94	303
RAM2	g11669.t1	82.178	505	87	2	23	526	2	504	0	835
RAM2	g10127.t1	78.486	502	103	4	27	526	7	505	0	798
RAM2	g6479.t1	57.434	491	203	3	24	513	5	490	0	585
RAM2	g23221.t1	58.691	489	196	3	24	511	3	486	0	568
RAM2	g14933.t1	51.724	493	231	3	24	513	11	499	0	518
PT4	g171.t1	76	525	122	3	3	526	6	527	0	829
PT4	g170.t1	77.711	498	110	1	3	499	6	503	0	813
PT4	g24161.t1	59.142	536	202	4	3	525	6	537	0	653
PT4	g4571.t1	60.819	513	188	3	3	502	6	518	0	652
PT4	g13314.t1	59.28	528	200	4	3	517	6	531	0	645
AMT2	g1214.t1	75.681	477	110	3	7	483	7	477	0	750
AMT2	g4633.t1	70.021	467	137	2	7	470	3	469	0	674
AMT2	g1906.t1	64.226	478	164	2	8	478	4	481	0	630
AMT2	g13836.t1	61.745	447	169	2	7	452	6	451	0	573
AMT2	g11177.t1	61.179	492	160	6	2	472	6	487	0	566
STR1	g9839.t1	70.96	854	196	18	1	817	1	839	0	1132
STR1	g10369.t1	45.088	794	338	13	42	817	23	736	0	619
STR1	g14237.t1	46.066	788	313	17	42	816	25	713	0	612
STR1	g748.t1	57.471	261	111	0	64	324	130	390	3.46e-94	311
STR1	g748.t1	37.658	316	181	5	517	817	439	753	9.41e-59	213
STR1	g6311.t1	51.792	307	132	4	38	328	73	379	1.02e-92	306
STR1	g6311.t1	38.095	315	179	5	517	816	427	740	7.09e-55	202
STR2	g14237.t1	71.488	719	175	11	17	727	18	714	0	974
STR2	g10369.t1	68.895	733	210	10	9	726	6	735	0	969
STR2	g9839.t1	59.516	289	115	2	24	311	47	334	3.55e-108	348
STR2	g9839.t1	40.553	434	208	10	328	726	420	838	1.48e-90	301
STR2	g23340.t1	50.993	302	134	2	17	304	63	364	2.99e-81	273
STR2	g23340.t1	35.016	317	165	5	449	726	415	729	7.22e-44	169
STR2	g6311.t1	51.987	302	127	4	25	310	80	379	4.96e-81	273
STR2	g6311.t1	35.962	317	163	5	449	727	427	741	7.27e-51	189

### Sheet: Homologs
Name	ID	Category	ExpressedInRNAseq
NORK	g14092.t1	CommonSymbiosisSignalingPathway	Expressed
CASTORorPOLUX	g17011.t1	CommonSymbiosisSignalingPathway	NotExpressed
CASTORorPOLUX	g1956.t1	CommonSymbiosisSignalingPathway	Expressed
nucleoporin133	g4168.t1	CommonSymbiosisSignalingPathway	Expressed
NUP85	g6719.t1	CommonSymbiosisSignalingPathway	Expressed
Nena	g7222.t1	CommonSymbiosisSignalingPathway	Expressed
CCAMK	g7476.t1	CommonSymbiosisSignalingPathway	Expressed
CYCLOPShit1	g6817.t1	CommonSymbiosisSignalingPathway	NotExpressed
CYCLOPShit2	g7278.t1	CommonSymbiosisSignalingPathway	Expressed
VAPYRIN	g4328.t1	InfectionGenes	Expressed
Exo70Ihit1	g21413.t1	InfectionGenes	Expressed
Exo70Ihit2	g10311.t1	InfectionGenes	Expressed
Exo84	g15372.t1	InfectionGenes	Expressed
MAP70Hit1	g20831.t1	InfectionGenes	Expressed
MAP70Hit2	g11282.t1	InfectionGenes	Expressed
MAP70Hit3	g3621.t1	InfectionGenes	Expressed
MAP70Hit4	g17982.t1	InfectionGenes	Expressed
RAM1hit1	g14601.t1	ArbusculeRelatedGenes	Expressed
RAM1hit2	g12534.t1	ArbusculeRelatedGenes	NotExpressed
RAM2Hit1	g10802.t1	ArbusculeRelatedGenes	Expressed
RAM2Hit2	g12346.t1	ArbusculeRelatedGenes	Expressed
RAM2Hit3	g4867.t1	ArbusculeRelatedGenes	Expressed
RAM2Hit4	g24434.t1	ArbusculeRelatedGenes	Expressed
RAM2Hit5	g14778.t1	ArbusculeRelatedGenes	Expressed
PT4Hit1	g23470.t1	ArbusculeRelatedGenes	Expressed
PT4Hit2	g5418.t1	ArbusculeRelatedGenes	Expressed
PT4Hit3	g13166.t1	ArbusculeRelatedGenes	Expressed
PT4Hit4	g23469.t1	ArbusculeRelatedGenes	Expressed
PT4Hit5	g23471.t1	ArbusculeRelatedGenes	Expressed
AMT2Hit1	g2126.t1	ArbusculeRelatedGenes	Expressed
AMT2Hit2	g5355.t1	ArbusculeRelatedGenes	Expressed
AMT2Hit3	g1578.t1	ArbusculeRelatedGenes	Expressed
AMT2Hit4	g13689.t1	ArbusculeRelatedGenes	Expressed
AMT2Hit5	g11308.t1	ArbusculeRelatedGenes	Expressed
AMT2Hit6	g24474.t1	ArbusculeRelatedGenes	Expressed
STR1	g6530.t1	ArbusculeRelatedGenes	Expressed
STR2Hit1	g14091.t1	ArbusculeRelatedGenes	Expressed
STR2Hit2	g12105.t1	ArbusculeRelatedGenes	Expressed
PT4*	g171.t1	ArbusculeRelatedGenes	Expressed
PT4*	g170.t1	ArbusculeRelatedGenes	Expressed
Closest homolog of known mycorrhizal gene markers in argan. We showed the best hit on argan haplotype 1 of mycorrhizal genes described by Rich et al., 2017. * represents PT4 homologs that were not detected in argan Haplotype 1 but in haplotype 2. their expression and fold change was calculated by mapping reads to haplotype2.
