## Supplementary material for "Arbuscular mycorrhizal symbiosis increases drought resistance in the xerophytic argan tree (*Sideroxylon spinosum*)": Table S5

### Sheet: Sheet1
Orthologs in Argan of Arabidopsis genes involved in drought avoidance or drough tolerance, defined by Shi et al. (2013)
Strategy	Argan	Arabidopsis	GeneName
avoidance	g706.t1	AT1G63650	EGL3
avoidance	g706.t1	AT5G41315	GL3
avoidance	g1075.t1	AT1G52570	PLD alpha2
avoidance	g1075.t1	AT3G15730	PLD alpha 1
avoidance	g1121.t1	AT5G51060	RHD2
avoidance	g1142.t1	AT1G79840	GL2
avoidance	g1662.t1	AT4G00240	PLD beta2
avoidance	g1662.t1	AT4G11850	PLD gamma 1
avoidance	g1663.t1	AT4G00240	PLD beta2
avoidance	g1663.t1	AT4G11850	PLD gamma 1
avoidance	g1742.t1	AT1G63650	EGL3
avoidance	g1742.t1	AT5G41315	GL3
avoidance	g2495.t1	AT1G55180	PLD epsilon
avoidance	g6815.t1	AT5G24520	TTG1
avoidance	g7672.t1	AT5G04510	PDK1
avoidance	g8104.t1	AT2G26250	FDH
avoidance	g8109.t1	AT1G59750	ARF1
avoidance	g9347.t1	AT3G50070	CYCD3;3
avoidance	g9347.t1	AT4G34160	CYCD3;1
avoidance	g9347.t1	AT5G67260	CYCD3;2
avoidance	g9769.t1	AT3G26744	SCRM
avoidance	g9955.t1	AT1G52570	PLD alpha2
avoidance	g9955.t1	AT3G15730	PLD alpha 1
avoidance	g10852.t1	AT3G50070	CYCD3;3
avoidance	g10852.t1	AT4G34160	CYCD3;1
avoidance	g10852.t1	AT5G67260	CYCD3;2
avoidance	g10947.t1	AT3G57230	AGL16
avoidance	g10995.t1	AT2G22475	GEM
avoidance	g11446.t1	AT1G14350	FLP
avoidance	g11446.t1	AT2G02820	MYB88
avoidance	g12438.t1	AT4G35790	PLD delta
avoidance	g12680.t1	AT3G50070	CYCD3;3
avoidance	g12680.t1	AT4G34160	CYCD3;1
avoidance	g12680.t1	AT5G67260	CYCD3;2
avoidance	g12685.t1	AT5G67280	RLK
avoidance	g12795.t1	AT3G57230	AGL16
avoidance	g13256.t1	AT3G26744	SCRM
avoidance	g13310.t1	AT2G43790	MPK6
avoidance	g13961.t1	AT3G24140	FAMA
avoidance	g14199.t1	AT2G22475	GEM
avoidance	g14423.t1	AT4G35790	PLD delta
avoidance	g14719.t1	AT3G50070	CYCD3;3
avoidance	g14719.t1	AT4G34160	CYCD3;1
avoidance	g14719.t1	AT5G67260	CYCD3;2
avoidance	g14722.t1	AT5G67280	RLK
avoidance	g14851.t1	AT3G57230	AGL16
avoidance	g15666.t1	AT3G50070	CYCD3;3
avoidance	g15666.t1	AT4G34160	CYCD3;1
avoidance	g15666.t1	AT5G67260	CYCD3;2
avoidance	g15948.t1	AT1G59750	ARF1
avoidance	g17657.t1	AT4G00240	PLD beta2
avoidance	g17657.t1	AT4G11850	PLD gamma 1
avoidance	g17679.t1	AT3G61150	HDG1
avoidance	g19702.t1	AT4G00240	PLD beta2
avoidance	g19702.t1	AT4G11850	PLD gamma 1
avoidance	g19718.t1	AT3G61150	HDG1
avoidance	g20701.t1	AT4G04890	PDF2
avoidance	g20889.t1	AT3G07880	SCN1
avoidance	g21061.t1	AT1G14350	FLP
avoidance	g21061.t1	AT2G02820	MYB88
avoidance	g21540.t1	AT4G04890	PDF2
avoidance	g22222.t1	AT3G07880	SCN1
avoidance	g22989.t1	AT3G07880	SCN1
avoidance	g23554.t1	AT2G22475	GEM
avoidance	g23710.t1	AT3G50070	CYCD3;3
avoidance	g23710.t1	AT4G34160	CYCD3;1
avoidance	g23710.t1	AT5G67260	CYCD3;2
avoidance	g24768.t1	AT3G24140	FAMA
avoidance	g3816.t1	AT3G07880	SCN1
tolerance	g72.t1	AT1G08550	NPQ1
tolerance	g338.t1	AT4G19170	NCED4
tolerance	g458.t1	AT1G32640	MYC2
tolerance	g514.t1	AT1G60940	SnRK2
tolerance	g609.t1	AT1G12260	NAC007
tolerance	g1432.t1	AT1G32640	MYC2
tolerance	g1502.t1	AT1G60940	SnRK2
tolerance	g1610.t1	AT1G12260	NAC007
tolerance	g2368.t1	AT4G14210	PDS3
tolerance	g2729.t1	AT3G08510	PLC2
tolerance	g2729.t1	AT5G58700	PLC4
tolerance	g2945.t1	AT4G25480	CBF3
tolerance	g2945.t1	AT5G51990	CBF4
tolerance	g3009.t1	AT4G25700	BCH1
tolerance	g3009.t1	AT5G52570	BCH2
tolerance	g6966.t1	AT4G25700	BCH1
tolerance	g6966.t1	AT5G52570	BCH2
tolerance	g7054.t1	AT4G25480	CBF3
tolerance	g7054.t1	AT5G51990	CBF4
tolerance	g7126.t1	AT1G12260	NAC007
tolerance	g7328.t1	AT3G08510	PLC2
tolerance	g7328.t1	AT5G58700	PLC4
tolerance	g8168.t1	AT1G60940	SnRK2
tolerance	g8605.t1	AT3G04870	ZDS
tolerance	g8649.t1	AT1G56340	CRT1a
tolerance	g10828.t1	AT1G49720	ABF1
tolerance	g10828.t1	AT1G45249	ABF2
tolerance	g10828.t1	AT3G19290	ABF4
tolerance	g10828.t1	AT4G34000	ABF3
tolerance	g10857.t1	AT5G67300	MYBR1
tolerance	g11167.t1	AT2G33480	NAC041
tolerance	g12238.t1	AT1G60940	SnRK2
tolerance	g12344.t1	AT5G17230	PSY
tolerance	g12489.t1	AT5G66300	NAC105
tolerance	g12653.t1	AT5G67030	ZEP
tolerance	g13361.t1	AT1G08450	CRT3
tolerance	g14329.t1	AT5G17230	PSY
tolerance	g14656.t1	AT1G60940	SnRK2
tolerance	g14724.t1	AT5G67300	MYBR1
tolerance	g15083.t1	AT5G39610	NAC6
tolerance	g15218.t1	AT5G40280	ERA1
tolerance	g15644.t1	AT1G49720	ABF1
tolerance	g15644.t1	AT1G45249	ABF2
tolerance	g15644.t1	AT3G19290	ABF4
tolerance	g15644.t1	AT4G34000	ABF3
tolerance	g15905.t1	AT1G60940	SnRK2
tolerance	g16053.t1	AT1G56340	CRT1a
tolerance	g16320.t1	AT1G08320	bZIP
tolerance	g17713.t1	AT4G00480	MYC1
tolerance	g17807.t1	AT1G01260	MYC8E
tolerance	g17951.t1	AT1G08450	CRT3
tolerance	g18309.t1	AT4G29230	NAC075
tolerance	g18337.t1	AT4G26080	ABI1
tolerance	g19765.t1	AT4G00480	MYC1
tolerance	g19890.t1	AT1G01260	MYC8E
tolerance	g20245.t1	AT1G30490	HD-ZIP
tolerance	g20314.t1	AT1G78390	NCED9
tolerance	g20314.t1	AT3G14440	NCED3
tolerance	g21323.t1	AT2G33480	NAC041
tolerance	g21893.t1	AT1G78390	NCED9
tolerance	g21893.t1	AT3G14440	NCED3
tolerance	g21929.t1	AT1G30490	HD-ZIP
tolerance	g23097.t1	AT1G78390	NCED9
tolerance	g23097.t1	AT3G14440	NCED3
tolerance	g23523.t1	AT1G60940	SnRK2
tolerance	g23747.t1	AT1G49720	ABF1
tolerance	g23747.t1	AT1G45249	ABF2
tolerance	g23747.t1	AT3G19290	ABF4
tolerance	g23747.t1	AT4G34000	ABF3
tolerance	g24739.t1	AT3G24220	NCED6
tolerance	g25018.t1	AT4G26080	ABI1
tolerance	g25032.t1	AT4G29230	NAC075
tolerance	g25650.t1	AT3G08510	PLC2
tolerance	g25650.t1	AT5G58700	PLC4
tolerance	g4231.t1	AT1G78390	NCED9
tolerance	g4231.t1	AT3G14440	NCED3
tolerance	g5596.t1	AT2G43000	NAC042
tolerance	g5926.t1	AT3G08510	PLC2
tolerance	g5926.t1	AT5G58700	PLC4
tolerance	g6378.t1	AT1G08320	bZIP
tolerance	g6464.t1	AT1G08450	CRT3
